# Analysis of overlapping genetic association in type 1 and type 2 diabetes

**DOI:** 10.1101/2020.06.17.156778

**Authors:** Jamie R.J. Inshaw, Carlo Sidore, Francesco Cucca, M. Irina Stefana, Daniel J. M. Crouch, Mark I. McCarthy, Anubha Mahajan, John A. Todd

## Abstract

**Aims/hypothesis:** Given the potential shared aetiology between type 1 and type 2 diabetes, we aimed to identify any genetic regions associated with both diseases. For associations where there is a shared signal and the allele that increases risk to one disease also increases risk to the other, inference about shared aetiology could be made, with the potential to develop therapeutic strategies to treat or prevent both diseases simultaneously. Alternatively, if a genetic signal colocalises with divergent effect directions, it could provide valuable biological insight into how the association affects the two diseases differently.

**Methods:** Using publicly available type 2 diabetes summary statistics from a genomewide association study (GWAS) meta-analysis of European ancestry individuals (74,124 cases and 824,006 controls) and type 1 diabetes GWAS summary statistics from a meta-analysis of studies on individuals from the UK and Sardinia (7,467 cases and 10,218 controls), we identified all regions of 0.5 Mb that contained variants associated with both diseases (false discovery rate<0.01). In each region, we performed forward stepwise logistic regression to identify independent association signals, then examined colocalisation of each type 1 diabetes signal with each type 2 diabetes signal using *coloc*. Any association with a colocalisation posterior probability of ≥0.9 was considered a genuine shared association with both diseases.

**Results:** Of the 81 association signals from 42 genetic regions that showed association with both type 1 and type 2 diabetes, four association signals colocalised between both diseases (posterior probability ≥0.9): (i) chromosome 16q23.1, near Chymotripsinogen B1 (*CTRB1*) / Breast Cancer Anti-Estrogen Resistance Protein 1 (*BCAR1*), which has been previously identified; (ii) chromosome 11p15.5, near the Insulin (INS) gene; (iii) chromosome 4p16.3, near Transmembrane protein 129 (*TMEM129*), and (iv) chromosome 1p31.3, near Phosphoglucomutase 1 (*PGM1*). In each of these regions, the effect of genetic variants on type 1 diabetes was in the opposite direction to the effect on type 2 diabetes. Use of additional datasets also supported the previously identified colocalisation on chromosome 9p24.2, near the GLIS Family Zinc Finger Protein 3 (*GLIS3*) gene, in this case with a concordant direction of effect.

**Conclusions/interpretation:** That four of five association signals that colocalise between type 1 diabetes and type 2 diabetes are in opposite directions suggests a complex genetic relationship between the two diseases.

**Research in Context:** **What is already known about this subject?**

- Other than insulin, there are currently no treatments for both type 1 and type 2 diabetes.
- Findings that genetic variants near the GLIS3 gene increase risk of both type 1 and type 2 diabetes have indicated shared genetic mechanisms at the level of the pancreatic β cell.

**What is the key question?**

- By examining chromosome regions associated with both diseases, are there any more variants that affect risk of both diseases and could support common mechanisms and repositioning of therapeutics between the diseases?

**What are the new findings?**

- At current sample sizes, there is evidence that five genetic variants in different chromosome regions impact risk of developing both diseases.
- However, four of these variants have the opposite direction of effect in type 1 diabetes compared to type 2 diabetes, with only one, near *GLIS3*, having a concordant direction of effect.

**How might this impact on clinical practise in the foreseeable future?**

- Genetic findings have furthered research in type 1 and type 2 diabetes independently, and suggest therapeutic strategies. However, our current investigation into their shared genetics suggests that repositioning of current type 2 diabetes treatments into type 1 diabetes may not be straightforward.
