## Supplementary Tables for "Analysis of overlapping genetic association in type 1 and type 2 diabetes"

### Sheet: Legends
Supplementary Table 1: Individuals included in the type 1 diabetes GWAS analysis
Collection	Collection recruited into
Genotyping platform	Genotyping platform used
Ancestry	Ancestral background
Cases	Number of cases
Controls	Number of controls
Supplementary Table 2: Regions with evidence of some association with both type 1 diabetes and type 2 diabetes (FDR<0.01)
Line	Defines the region being examined
Proximal gene(s)	Gene(s) proximal to the type 1 and type 2 diabetes associations
Chromosome	Chromosome the type 1 and type 2 diabetes associations are present on
minpos	Minimum position (genome build 37) in the examined region
maxpos	Maximum position (genome build 37) in the examined region
Independent T1D associations	Number of conditionally independent type 1 diabetes associations in the region
Independent T2D associations	Number of conditionally independent type 2 diabetes associations in the region
Supplementary Table 3: Results from colocalisation analyses in each region, showing colocalisation posterior probability (P4)
line	Defines the region being examined
id	Type 2 diabetes index variant id in the format chromosome:position:alleleA:alleleB
ID	Type 2 diabetes index variant rsid
chromosome	Chromosome of the type 2 diabetes index variant
position	Position of the type 2 diabetes index variant (genome build 37)
Proximal gene(s)	Gene(s) proximal to the type 1 and type 2 diabetes associations
alleleA	Reference allele
alleleB	Effect allele
t1d_beta	log odds ratio for the additive effect of alleleB on type 1 diabetes risk for the type 2 diabetes index variant
t1d_se	standard error around the log odds ratio for the additive effect of alleleB on type 1 diabetes risk for the type 2 diabetes index variant
t1d_p	p-value for the association of the type 2 diabetes index variant on type 1 diabetes risk
t2d_beta	log odds ratio for the additive effect of alleleB on type 2 diabetes risk for the type 2 diabetes index variant
t2d_se	standard error around the log odds ratio for the additive effect of alleleB on type 2 diabetes risk for the type 2 diabetes index variant
t2d_p	p-value for the association of the type 2 diabetes index variant on type 2 diabetes risk
t1dsig	Indicates whether this is the primary (1) secondary (2) etc. signal for type 1 diabetes
t2dsig	Indicates whether this is the primary (1) secondary (2) etc. signal for type 2 diabetes
P0	Posterior probability of the region not being associated with either type 1 diabetes nor type 2 diabetes
P1	Posterior probability of the region only being associated with type 1 diabetes
P2	Posterior probability of the region only being associated with type 2 diabetes
P3	Posterior probability of the region being associated with both type 1 diabetes and type 2 diabetes, but with distinct association signals
P4	Posterior probability of the region being associated with both type 1 diabetes and type 2 diabetes, with shared association signals
minpos	Minimum position (genome build 37) in the examined region
maxpos	Maximum position (genome build 37) in the examined region
uk_uksard	Indicated whether the type 1 diabetes analysis included uk collections only ('uk', regions with more than one association signal) or uk and sardinian collections ('uksard', regions with only one association signal)
eCAVIAR Regional CLPP	Sum of CLPPs across all variants included in the analysis from eCAVIAR analysis
Supplementary Table 4: For regions suggested to colocalise in previous publications, LD r2 for type 2 diabetes index variants across different type 2 diabetes GWAS analyses, and their r2 with the type 1 diabetes index variant in the region
line	Defines the region being examined
Proximal gene(s)	Gene(s) proximal to the type 1 and type 2 diabetes associations
Index variant T2D Mahajan	Index variant from Mahajan et. al. PMID: 30297969, the summary statistics used in this primary analysis in this manuscript
Index variant trans-ethnic	Index variant from multi-ethnic type 2 diabetes GWAS analysis, DOI:10.1101/19012690
Index variant East-Asian	Index variant from East-Asian type 2 diabetes GWAS analysis, DOI:10.1038/s41586-020-2263-3
EUR r2 Mahajan - trans-ethnic	r2 in the 1000 Genomes Project European population between the Mahajan index variant and the multi-ethnic GWAS index variant
EUR r2 Mahajan - East-Asian	r2 in the 1000 Genomes Project European population between the Mahajan index variant and the east-asian GWAS index variant
EUR r2 trans-ethnic - East-asian	r2 in the 1000 Genomes Project European population between the multi-ethnic GWAS index variant and the east-asian GWAS index variant
T1D index variant	Index variant from type 1 diabetes GWAS
EUR r2 T1D - Mahajan	r2 in the 1000 Genomes Project European population between the T1D index variant and the Mahajan T2D index variant
EUR r2 T1D - trans-ethnic	r2 in the 1000 Genomes Project European population between the T1D index variant and the multi-ethnic T2D index variant
EUR r2 T1D - East-Asian	r2 in the 1000 Genomes Project European population between the T1D index variant and the east-asian T2D index variant

### Sheet: sup_t1
Supplementary Table 1: Individuals included in the type 1 diabetes GWAS analysis
Collection	Genotyping platform	Ancestry	Cases	Controls
GRID	Affymetrix GeneChip 500K	UK	1926	0
British 1958 birth cohort	Affymetrix GeneChip 500K	UK	0	93
National blood service	Affymetrix GeneChip 500K	UK	0	1397
WTCCC - Bipolar disease cases	Affymetrix GeneChip 500K	UK	0	1852
GRID	Illumina Infinium 550K	UK	3889	0
Oxford Regional Prospective Study of Childhood Diabetes (ORPS)	Illumina Infinium 550K	UK	94	0
British 1958 birth cohort	Illumina Infinium 550K	UK	0	3994
		Total UK:	5909	7336
Sardinia case-control	Affymetrix 6.0 and Illumina Omni Express	Sardinia	1558	2882
		Total	7467	10218

### Sheet: sup_t2
Supplementary Table 2: Regions with evidence of some association with both type 1 diabetes and type 2 diabetes (FDR<0.01)
Line	Proximal gene(s)	Chromosome	minpos	maxpos	Independent T1D associations	Independent T2D associations
1	PABPC4	1	39741588	40285928	1	1
2	PGM1	1	63857284	64357491	1	1
3	PIGC	1	172131383	172965702	1	1
4	SRGAP2	1	206343900	207189904	1	1
5	BCL11A	2	59932874	60835806	1	1
6	AFF3	2	100348635	101014004	1	1
7	PPARG	3	12086507	13091804	1	1
8	ZBTB20	3	114655241	115345761	1	1
9	TMEM129	4	1531686	2034403	1	1
10	RBPJ	4	25848810	26564032	1	1
11	BBS7	4	122540577	123151985	2	1
12	NUDT6	4	123170095	124083154	1	1
13	NADKD1	5	35635982	36469710	1	1
14	ZNF76	6	35009397	35843983	1	1
15	TRAF3IP2-AS1	6	111595570	112300052	1	1
16	CENPW	6	126411858	127042095	1	1
17	COBL/LOC100129427/GRB10	7	50225391	51270733	2	3
18	GLIS3	9	4037840	4541753	1	3
19	KLLN/PAPSS2/CFL1P1	10	89365658	90283044	1	3
20	INS	11	1442555	2447037	2	5
21	KCNQ1	11	2607365	3132266	1	10
22	PLCB3	11	63781241	64357735	1	1
23	LMO7	13	75591893	76522283	1	1
24	CLYBL	13	99829833	100635965	1	1
25	ACTN1	14	69008841	69709229	1	1
26	MEG3/C14orf70	14	101055232	101781338	1	3
27	RASGRP1	15	38623948	39148704	1	2
28	FAH	15	80007747	80682222	1	1
29	GPRC5B/PDILT/GP2	16	19676217	20587707	1	3
30	RABEP2	16	28256798	29163081	2	1
31	CTRB1/BCAR1	16	74985012	75486648	1	2
32	NEUROD2	17	37254933	38235801	1	1
33	NFE2L1	17	45779089	46348780	1	1
34	YPEL2	17	57027978	57657019	1	1
35	BPTF/NOL11/C17orf58	17	65642829	66244260	1	3
36	NAT9	17	72475864	73023047	1	1
37	C18orf1	18	12527325	13520788	1	1
38	CTIF	18	45906432	46702591	1	2
39	CRTC1	19	18260925	19056668	1	1
40	TMEM160	19	46971557	47819003	1	1
41	ANKRD5	20	9152096	10144231	1	2
42	LIF	22	30227589	30799764	1	1

### Sheet: sup_t3
Supplementary Table 3: Results from colocalisation analyses in each region, showing colocalisation posterior probability (P4)
line	id	ID	chromosome	position	Proximal gene(s)	alleleA	alleleB	t1d_beta	t1d_se	t1d_p	t2d_beta	t2d_se	t2d_p	t1dsig	t2dsig	P0	P1	P2	P3	P4	minpos	maxpos	uk_uksard	eCAVIAR Regional CLPP
1	1:40035928:G:T	rs3768321	1	40035928	PABPC4	G	T	0.103699	0.0276045	0.000172229	0.085	0.008	1.3e-26	1	1	7.58326e-22	2.55056e-20	0.0251423	0.845379	0.129478	39741588	40285928	uksard	0.00104635
2	1:64107284:C:T	rs2269247	1	64107284	PGM1	C	T	0.138175	0.0290307	1.9395e-06	-0.042	0.0083	4.6e-07	1	1	0.000258384	0.00785745	0.00278939	0.0830128	0.906082	63857284	64357491	uksard	0.0149354
3	1:172381383:T:C	rs7528296	1	172381383	PIGC	T	C	0.0183081	0.0225378	0.416601	-0.028	0.0065	2e-05	1	1	6.00873e-05	0.668875	2.95899e-05	0.329383	0.0016528	172131383	172965702	uksard	0.000119128
4	1:206593900:C:G	rs9430095	1	206593900	SRGAP2	C	G	0.0220742	0.0227076	0.330999	-0.036	0.0064	2.3e-08	1	1	0.000100213	0.0135286	0.0072516	0.978956	0.000163514	206343900	207189904	uksard	4.90657e-05
5	2:60583665:G:A	rs243024	2	60583665	BCL11A	G	A	0.0751495	0.0221977	0.000710569	0.058	0.0063	4.4e-20	1	1	3.22227e-15	2.21679e-14	0.0919084	0.63174	0.276352	59932874	60835806	uksard	0.00208482
6	2:100598635:C:T	rs13004493	2	100598635	AFF3	C	T	-0.0959712	0.0629178	0.127174	-0.083	0.016	4.8e-07	1	1	5.51748e-07	0.0408708	1.29414e-05	0.958635	0.00048062	100348635	101014004	uksard	0.000107792
7	3:12336507:G:A	rs11709077	3	12336507	PPARG	G	A	-0.0805358	0.0364719	0.027233	-0.11	0.0098	1.6e-27	1	1	9.00742e-25	8.00469e-23	0.0111161	0.98786	0.00102381	12086507	13091804	uksard	3.79232e-05
8	3:114913508:A:G	rs6438234	3	114913508	ZBTB20	A	G	0.097045	0.025798	0.000168745	0.038	0.0075	3.4e-07	1	1	0.0105309	0.0596571	0.0808331	0.457134	0.391845	114655241	115345761	uksard	0.00223415
9	4:1784403:C:T	rs56337234	4	1784403	TMEM129	C	T	0.114208	0.0247869	4.07408e-06	-0.057	0.0066	1.4e-17	1	1	6.87575e-14	3.63987e-13	0.00458432	0.0223222	0.973093	1531686	2034403	uksard	0.0441327
10	4:26321784:G:C	rs3796802	4	26321784	RBPJ	G	C	-0.0210834	0.0238646	0.376987	-0.032	0.0066	2e-06	1	1	0.00203626	0.287404	0.00496198	0.700339	0.00525869	25848810	26564032	uksard	0.000267601
11	4:122790396:A:G	rs4560435	4	122790396	BBS7	A	G	-0.0773949	0.0599078	0.196391	-0.065	0.015	2.1e-05	1	1	0.549175	0.2124	0.167186	0.0646482	0.0065901	122540577	123151985	uk	0.000448165
11	4:122790396:A:G	rs4560435	4	122790396	BBS7	A	G	-0.0900225	0.0598495	0.132544	-0.065	0.015	2.1e-05	2	1	0.0297323	0.734703	0.00905152	0.223663	0.00285068	122540577	123151985	uk	0.000363306
12	4:123833154:T:C	rs11098676	4	123833154	NUDT6	T	C	0.0596301	0.026341	0.0235878	0.034	0.0077	1.5e-05	1	1	2.89813e-05	0.614499	1.80995e-05	0.383765	0.00168981	123170095	124083154	uksard	0.000130572
13	5:36219710:C:T	rs138373837	5	36219710	NADKD1	C	T	-0.10891	0.0890695	0.221424	0.1	0.022	4.8e-06	1	1	0.00851586	0.640641	0.00457723	0.344337	0.00192915	35635982	36469710	uksard	0.000204703
14	6:35259397:C:T	rs33959228	6	35259397	ZNF76	C	T	0.0335489	0.0989016	0.734448	-0.098	0.023	2.1e-05	1	1	0.0275785	0.815877	0.0048445	0.143302	0.00839787	35009397	35843983	uksard	0.000333302
15	6:111863195:G:C	rs4945883	6	111863195	TRAF3IP2-AS1	G	C	-0.037947	0.0255178	0.136993	0.037	0.0076	9.5e-07	1	1	0.0185908	0.106573	0.129653	0.743233	0.00195086	111595570	112300052	uksard	0.000113951
16	6:126792095:A:G	rs11759026	6	126792095	CENPW	A	G	0.0948363	0.0260636	0.000274079	0.067	0.0075	1.3e-18	1	1	3.50615e-14	1.12817e-12	0.0266491	0.857253	0.116098	126411858	127042095	uksard	0.000696667
17	7:51023487:C:A	rs4263714	7	51023487	COBL/LOC100129427/GRB10	C	A	0.209124	0.0455606	4.43223e-06	-0.0482861	0.0111901	1.59546e-05	1	1	0.000524543	0.142673	0.000494955	0.133179	0.723129	50224814	51270733	uk	0.00521951
17	7:50659193:C:T	rs11555134	7	50659193	COBL/LOC100129427/GRB10	C	T	-0.0515687	0.0303341	0.0891267	0.0305413	0.00744652	4.10623e-05	1	2	0.00273479	0.74022	0.000922648	0.249718	0.00640445	50224814	51270733	uk	0.000188765
17	7:50804205:G:C	rs34061103	7	50804205	COBL/LOC100129427/GRB10	G	C	-0.0243355	0.0420229	0.56252	-0.042511	0.0104331	4.60908e-05	1	3	0.00296951	0.80375	0.000692374	0.187393	0.00519525	50224814	51270733	uk	0.000238307
17	7:51023487:C:A	rs4263714	7	51023487	COBL/LOC100129427/GRB10	C	A	0.0831199	0.0615052	0.176558	-0.0482861	0.0111901	1.59546e-05	2	1	0.0124048	0.506526	0.0114697	0.468343	0.00125646	50225391	51270733	uk	0.000122023
17	7:50659193:C:T	rs11555134	7	50659193	COBL/LOC100129427/GRB10	C	T	-0.0475209	0.0303485	0.117386	0.0305413	0.00744652	4.10623e-05	2	2	0.0178455	0.728685	0.00593489	0.242329	0.00520501	50225391	51270733	uk	0.000218747
17	7:50786253:G:A	rs56037894	7	50786253	COBL/LOC100129427/GRB10	G	A	-0.0338319	0.0422318	0.423074	-0.0427834	0.0104317	4.10882e-05	2	3	0.0190834	0.779238	0.00478742	0.195483	0.00140818	50225391	51270733	uk	0.00015409
18	9:4291928:A:C	rs10974438	9	4291928	GLIS3	A	C	0.12806	0.026447	1.28459e-06	-0.0505832	0.0065788	1.48498e-14	1	1	1.97406e-11	3.17213e-08	0.000443974	0.712849	0.286707	4037840	4541753	uk	0.00229262
18	9:4156206:A:G	rs927320	9	4156206	GLIS3	A	G	0.00186903	0.0330325	0.954879	-0.0283015	0.00839552	0.000748899	1	2	0.00059129	0.949364	3.04063e-05	0.0488174	0.00119662	4037840	4541753	uk	0.000236403
18	9:4244218:G:C	rs16920974	9	4244218	GLIS3	G	C	-0.0324446	0.115209	0.778238	-0.128364	0.0284432	6.39158e-06	1	3	0.00017118	0.274844	0.000451011	0.724135	0.00039936	4037840	4541753	uk	0.00011957
19	10:89615597:G:C	rs142985932	10	89615597	KLLN/PAPSS2/CFL1P1	G	C	-0.0405398	0.0344276	0.23898	0.0441051	0.00905454	1.11e-06	1	1	0.0068083	0.074614	0.076638	0.839892	0.00204749	89365658	90283044	uk	0.000212339
19	10:89367824:A:G	rs41308647	10	89367824	KLLN/PAPSS2/CFL1P1	A	G	0.0749611	0.0447876	0.0941886	0.0472214	0.0109105	1.5e-05	1	2	0.074664	0.818159	0.00840955	0.0921376	0.00662984	89365658	90283044	uk	0.000614875
19	10:89581975:C:A	rs1871055	10	89581975	KLLN/PAPSS2/CFL1P1	C	A	-0.0178743	0.0295883	0.545777	-0.0294661	0.00744825	7.62e-05	1	3	0.07702	0.843972	0.00591018	0.064746	0.00835214	89365658	90283044	uk	0.000559517
20	11:2197286:A:G	rs4929965	11	2197286	INS	A	G	0.363651	0.031151	1.73e-31	0.0701956	0.00664246	4.21e-26	1	1	7.87e-127	3.62e-20	2.17e-107	1	1.25e-18	1442555	2447037	uk	1.00073e-05
20	11:2130454:A:G	rs10840371	11	2130454	INS	A	G	-0.00456303	0.0281129	0.871061	-0.0343648	0.00714697	1.52e-06	1	2	2.09e-108	0.0964038	1.96e-107	0.903306	0.000290548	1442555	2447037	uk	2.72582e-05
20	11:2076850:C:T	rs78896587	11	2076850	INS	C	T	-0.209372	0.0345689	1.39e-09	0.0379171	0.0086863	1.27e-05	1	3	1.01e-107	0.46411	1.16e-107	0.534215	0.00167524	1442555	2447037	uk	0.000141914
20	11:2164799:G:C	rs4366464	11	2164799	INS	G	C	0.403326	0.0661949	1.11e-09	-0.051802	0.0125992	3.93e-05	1	4	1.27e-107	0.585315	8.97e-108	0.413264	0.00142123	1442555	2447037	uk	0.000131733
20	11:1703564:C:T	rs4417225	11	1703564	INS	C	T	0.03468	0.0260097	0.182419	0.0336509	0.00649258	2.18e-07	1	5	2.32e-108	0.106922	1.94e-107	0.892782	0.000296002	1442555	2447037	uk	2.96631e-05
20	11:2197286:A:G	rs4929965	11	2197286	INS	A	G	0.14232	0.0332717	1.88985e-05	-0.07	0.0067	4.8e-25	2	1	8.77357e-22	8.56874e-21	0.00467779	0.0437827	0.95154	1442555	2447037	uk	0.00996297
20	11:2118860:T:G	rs11042596	11	2118860	INS	T	G	-0.0399424	0.0285514	0.161824	-0.0385029	0.00684968	1.8972e-08	2	2	0.00686972	0.0235606	0.217526	0.74602	0.00602401	1442555	2447037	uk	0.000266224
20	11:2076850:C:T	rs78896587	11	2076850	INS	C	T	-0.0658342	0.0359635	0.0671628	0.0379171	0.0086863	1.27029e-05	2	3	0.15096	0.517733	0.0737115	0.252791	0.00480441	1442555	2447037	uk	0.000214009
20	11:2291050:G:A	rs116549635	11	2291050	INS	G	A	-0.0590986	0.108355	0.585468	0.100193	0.0254701	8.36392e-05	2	4	0.182721	0.626659	0.0422945	0.145046	0.00327901	1442555	2447037	uk	0.00021053
20	11:1702929:G:A	rs10838787	11	1702929	INS	G	A	0.0406266	0.026547	0.125926	0.0337037	0.00649219	2.08695e-07	2	5	0.0200641	0.0688236	0.204702	0.702156	0.00425431	1442555	2447037	uk	0.00016467
21	11:2857194:A:C	rs2237895	11	2857194	KCNQ1	A	C	-0.00724847	0.0267769	0.786623	-0.0860671	0.00568099	7.57e-52	1	1	3.94e-45	1.61e-45	0.70646	0.288681	0.00485909	2607365	3132266	uk	0.000167663
21	11:2858636:C:T	rs74046911	11	2858636	KCNQ1	C	T	-0.133657	0.0645268	0.0383273	-0.182427	0.0156954	3.15e-31	1	2	5.44e-25	2.23e-25	0.657808	0.269	0.0731919	2607365	3132266	uk	0.000228648
21	11:2694606:C:A	rs231359	11	2694606	KCNQ1	C	A	-0.00511124	0.0281301	0.855818	0.0607115	0.00689611	1.32e-18	1	3	1.36e-12	5.54e-13	0.703438	0.287418	0.00914364	2607365	3132266	uk	0.000251497
21	11:2850970:G:A	rs234854	11	2850970	KCNQ1	G	A	-0.00736668	0.0290928	0.800104	-0.0497079	0.00623578	1.57e-15	1	4	1.83e-09	7.5e-10	0.705014	0.289593	0.00539334	2607365	3132266	uk	0.000205692
21	11:2672237:G:A	rs170762	11	2672237	KCNQ1	G	A	0.091977	0.0413217	0.0260224	0.0701108	0.0105881	3.55e-11	1	5	4.22e-06	1.75e-06	0.624025	0.257975	0.117994	2607365	3132266	uk	0.00245592
21	11:2755548:A:G	rs2283220	11	2755548	KCNQ1	A	G	0.00656513	0.0278121	0.813391	0.0425223	0.00703226	1.48e-09	1	6	0.00114599	0.00046832	0.705124	0.288145	0.00511638	2607365	3132266	uk	0.000449095
21	11:2636191:T:C	rs76755549	11	2636191	KCNQ1	T	C	0.0302195	0.143423	0.83312	0.133586	0.0259065	2.52e-07	1	7	0.0962981	0.0393546	0.600154	0.24523	0.0189627	2607365	3132266	uk	0.000932334
21	11:2953798:A:C	rs123380	11	2953798	KCNQ1	A	C	0.0779317	0.0309749	0.0118708	-0.0289445	0.00744855	0.00010194	1	8	0.630646	0.257692	0.0719094	0.0293626	0.0103895	2607365	3132266	uk	0.000905355
21	11:2908965:A:G	rs450563	11	2908965	KCNQ1	A	G	0.0896908	0.0271995	0.000975432	-0.0319251	0.00672464	2.06e-06	1	9	0.318789	0.131826	0.270429	0.111493	0.167464	2607365	3132266	uk	0.00106427
21	11:2766282:G:A	rs2237878	11	2766282	KCNQ1	G	A	-0.0292287	0.0419951	0.486427	-0.0398338	0.0103661	0.000121696	1	10	0.636331	0.260015	0.0674111	0.0275278	0.00871488	2607365	3132266	uk	0.000852416
22	11:64031241:C:T	rs35169799	11	64031241	PLCB3	C	T	0.124512	0.0465198	0.00743852	0.062	0.013	1.9e-06	1	1	0.00729189	0.383632	0.011294	0.594181	0.00360136	63781241	64357735	uksard	0.000291564
23	13:76272283:A:C	rs7324353	13	76272283	LMO7	A	C	0.0622356	0.0223609	0.0053821	-0.028	0.0064	1.5e-05	1	1	0.000788296	0.565319	0.000602698	0.432217	0.00107325	75591893	76522283	uksard	0.000116626
24	13:100388874:G:A	rs61974420	13	100388874	CLYBL	G	A	0.0532766	0.055197	0.334441	-0.075	0.018	4.9e-05	1	1	0.130007	0.482222	0.0816402	0.302812	0.00331896	99829833	100635965	uksard	0.000244441
25	14:69459229:A:C	rs242105	14	69459229	ACTN1	A	C	0.0573067	0.0247527	0.0206034	0.037	0.0071	2.8e-07	1	1	4.84416e-06	0.0526433	8.71404e-05	0.946988	0.000276898	69008841	69709229	uksard	3.2606e-05
26	14:101258584:C:T	rs112324411	14	101258584	MEG3/C14orf70	C	T	0.0475731	0.059413	0.423295	-0.07259	0.013585	9.12e-08	1	1	0.000920863	0.087009	0.00954833	0.902185	0.0003367	101055232	101781338	uk	0.000189942
26	14:101309692:C:T	rs2295387	14	101309692	MEG3/C14orf70	C	T	-0.0542627	0.0310288	0.0803276	-0.0368543	0.00759675	1.23e-06	1	2	0.00317815	0.300292	0.00659894	0.623377	0.0665535	101055232	101781338	uk	0.00124055
26	14:101125070:G:A	rs755837	14	101125070	MEG3/C14orf70	G	A	-0.0555887	0.034332	0.105414	-0.0427976	0.00867443	8.07e-07	1	3	0.00201694	0.190573	0.00844844	0.798262	0.000700058	101055232	101781338	uk	0.000113533
27	15:38873115:T:C	rs34715063	15	38873115	RASGRP1	T	C	-0.0827021	0.039831	0.0378639	-0.0879293	0.00977147	2.29e-19	1	1	6.33e-14	3.65e-13	0.146135	0.842814	0.0110504	38623948	39148704	uk	0.000304469
27	15:38844106:G:A	rs12593201	15	38844106	RASGRP1	G	A	0.078741	0.0288356	0.00632019	0.0538433	0.00713001	4.3e-14	1	2	3.59e-09	2.07e-08	0.140944	0.813758	0.0452972	38623948	39148704	uk	0.000717071
28	15:80437870:C:T	rs4778755	15	80437870	FAH	C	T	0.031151	0.0235048	0.185071	0.031	0.0067	3.2e-06	1	1	0.159802	0.181945	0.305292	0.347583	0.00537826	80007747	80682222	uksard	0.000293408
29	16:19927707:T:G	rs72771041	16	19927707	GPRC5B/PDILT/GP2	T	G	0.0833647	0.0361728	0.0211878	0.0444632	0.00937556	2.11e-06	1	1	0.00457508	0.105644	0.0367383	0.84832	0.00472294	19676217	20587707	uk	0.000335488
29	16:20410263:G:T	rs7185389	16	20410263	GPRC5B/PDILT/GP2	G	T	0.0638692	0.0301581	0.0341913	0.0301617	0.00709403	2.12e-05	1	2	0.0291826	0.673626	0.0119423	0.275647	0.00960287	19676217	20587707	uk	0.00058495
29	16:20255097:C:T	rs4238585	16	20255097	GPRC5B/PDILT/GP2	C	T	0.0674164	0.0374639	0.0719394	0.0388469	0.00947592	4.14e-05	1	3	0.0289142	0.667454	0.0124764	0.287999	0.00315639	19676217	20587707	uk	0.000248274
30	16:28915217:G:A	rs8046545	16	28915217	RABEP2	G	A	0.0367354	0.0320955	0.25239	-0.037	0.0066	2.3e-08	1	1	4.73e-07	0.00639852	7.35e-05	0.993501	2.62e-05	28256798	29163081	uk	6.74684e-06
30	16:28915217:G:A	rs8046545	16	28915217	RABEP2	G	A	0.0457209	0.0287325	0.111551	-0.037	0.0066	2.3e-08	2	1	0.000578894	0.0057976	0.0898854	0.900191	0.00354713	28256798	29163081	uk	0.000169127
31	16:75234872:C:A	rs72802342	16	75234872	CTRB1/BCAR1	C	A	0.287739	0.0464426	5.81e-10	-0.137464	0.0116515	4e-32	1	1	1.26e-31	1.56e-27	1.48e-06	0.0163135	0.983685	74985012	75486648	uk	0.0351599
31	16:75305924:A:G	rs999674	16	75305924	CTRB1/BCAR1	A	G	-0.0656484	0.0267206	0.0140165	0.0280264	0.00633126	9.57e-06	1	2	3.21e-05	0.338373	6.25e-05	0.660132	0.00140035	74985012	75486648	uk	5.83014e-05
32	17:37746307:T:C	rs11078916	17	37746307	NEUROD2	T	C	0.0324842	0.0246683	0.187893	-0.035	0.0073	1.7e-06	1	1	0.000185859	0.019953	0.00903934	0.970424	0.000397745	37254933	38235801	uksard	3.11884e-05
33	17:46124326:G:C	rs9900074	17	46124326	NFE2L1	G	C	0.0775665	0.0426987	0.069278	-0.061	0.012	4e-07	1	1	0.00302346	0.0157793	0.156323	0.815826	0.00904819	45779089	46348780	uksard	0.000269691
34	17:57407019:A:G	rs1451506	17	57407019	YPEL2	A	G	0.0627784	0.0333151	0.0595133	-0.051	0.01	1e-06	1	1	2.65435e-06	0.276132	6.93492e-06	0.721435	0.00242368	57027978	57657019	uksard	0.000142691
35	17:65892507:G:C	rs61676547	17	65892507	BPTF/NOL11/C17orf58	G	C	0.123704	0.0319414	0.000107566	0.0538484	0.00809676	2.92e-11	1	1	1.26e-07	1.13e-06	0.0419966	0.377881	0.580121	65642829	66244260	uk	0.0059104
35	17:65651268:G:A	rs77746881	17	65651268	BPTF/NOL11/C17orf58	G	A	0.0450767	0.0417854	0.280693	0.0578762	0.0106997	6.33e-08	1	2	0.00154594	0.00872185	0.148601	0.838371	0.00276027	65642829	66244260	uk	9.01447e-05
35	17:65992792:A:G	rs77357677	17	65992792	BPTF/NOL11/C17orf58	A	G	0.184001	0.117224	0.116496	-0.0713195	0.0212765	0.000802196	1	3	0.144259	0.813819	0.00609163	0.0343622	0.00146804	65642829	66244260	uk	0.000439012
36	17:72773047:C:T	rs62084913	17	72773047	NAT9	C	T	0.0419354	0.0242939	0.0843168	-0.031	0.0066	4.1e-06	1	1	0.0352591	0.35644	0.0542047	0.547953	0.00614308	72475864	73023047	uksard	0.000305117
37	18:13271319:A:G	rs7232054	18	13271319	C18orf1	A	G	0.00751441	0.0223145	0.736306	-0.026	0.0064	4.4e-05	1	1	6.27597e-12	0.799289	1.5466e-12	0.196963	0.00374775	12527325	13520788	uksard	0.000193568
38	18:46162410:C:T	rs299716	18	46162410	CTIF	C	T	0.00480946	0.0396485	0.903451	0.0441309	0.0101763	1.45e-05	1	1	0.219491	0.353082	0.162438	0.261297	0.00369152	45906432	46702591	uk	0.000254937
38	18:46076096:G:T	rs907547	18	46076096	CTIF	G	T	0.0182105	0.0310698	0.557798	0.0311511	0.00788075	7.72e-05	1	2	0.2875	0.462517	0.0944439	0.15193	0.00360892	45906432	46702591	uk	0.000255195
39	19:18806668:T:C	rs2003476	19	18806668	CRTC1	T	C	-0.0384638	0.0232143	0.0975393	-0.03	0.0066	4.4e-06	1	1	0.162863	0.446072	0.103529	0.283552	0.00398476	18260925	19056668	uksard	0.000229187
40	19:47569003:G:A	rs3810291	19	47569003	TMEM160	G	A	-0.0700707	0.0256801	0.0063603	0.046	0.0068	1.2e-11	1	1	1.13696e-07	6.4507e-06	0.0158747	0.90051	0.0836088	46971557	47819003	uksard	0.00148014
41	20:9895291:G:A	rs6118800	20	9895291	ANKRD5	G	A	-0.0318657	0.0258698	0.218034	-0.0290508	0.00648864	7.56e-06	1	1	0.0395777	0.585682	0.0235266	0.348148	0.00306586	9152096	10144231	uk	0.000229046
41	20:10068488:T:C	rs6104550	20	10068488	ANKRD5	T	C	0.0329075	0.0294316	0.263524	-0.0274665	0.00719997	0.000136291	1	2	0.0590045	0.873152	0.00404137	0.0597964	0.0040061	9152096	10144231	uk	0.000245765
42	22:30609554:A:G	rs6518681	22	30609554	LIF	A	G	0.0243643	0.0407541	0.549948	0.083	0.012	9.6e-13	1	1	3.06676e-17	4.35166e-09	7.04733e-09	1	8.85263e-11	30227589	30799764	uksard	2.04905e-09

### Sheet: sup_t4
Supplementary Table 4: For regions suggested to colocalise in previous publications, LD r2 for type 2 diabetes index variants across different type 2 diabetes GWAS analyses, and their r2 with the type 1 diabetes index variant in the region
line	Proximal gene(s)	Index variant T2D Mahajan	Index variant trans-ethnic	Index variant East-Asian	EUR r2 Mahajan - trans-ethnic	EUR r2 Mahajan - East-Asian	EUR r2 trans-ethnic - East-asian	T1D index variant	EUR r2 T1D - Mahajan	EUR r2 T1D - trans-ethnic	EUR r2 T1D - East-Asian
5	BCL11A	rs243024	rs243018	rs243018	0.929	0.929	1	rs12466989	0.008	0.013	0.013
16	CENPW	rs11759026	rs11759026	rs4273712	1	0.73	0.73	rs9375435	0.404	0.404	0.252
18	GLIS3	rs10974438	rs4237150	rs4237150	0.652	0.652	1	rs7024686	0.444	0.677	0.677
